# Inosine misincorporation into mRNA triggers the integrated stress response and activates an innate immune gene expression signature

**DOI:** 10.64898/2026.01.16.699979

**Authors:** Jacob H. Schroader, Naa N. Adade, Emmanuel E. Adade, Mark A. Bratslavsky, Hannah K. Shorrock, Bradley R. Smith, Ting Zhou, Steven Lotz, Taylor Bertucci, Sally Temple, Alex M. Valm, Cara T. Pager, J. Andrew Berglund, Mark T. Handley, Gabriele Fuchs, Kaalak Reddy

## Abstract

The inosine triphosphate pyrophosphatase (ITPase) enzyme restricts levels of the non-canonical nucleotides (deoxy)inosine triphosphate (dITP/ITP) and prevents their aberrant misincorporation into nucleic acids. ITPase deficiency is associated with dilated cardiomyopathy and epileptic encephalopathy in humans and is usually fatal in infancy. It leads to pronounced inosine misincorporation into RNA but the cellular consequences of this misincorporation are not well understood and the pathogenic basis of ITPase deficiency remains unknown. Here we show that cellular transfection of mRNA with inosine misincorporation activates the integrated stress response (ISR) with an innate immune gene expression signature. This stress response triggers stress granule formation and is modulated by the double stranded RNA sensor protein Kinase R (PKR). Inosine nucleoside treatment of ITPase-deficient cells leads to endogenous inosine misincorporation into mRNA and activation of the ISR. Further, differentiation of human ITPase-deficient induced pluripotent stem cells into neurons results in a low-level stress response. Thus, our study establishes inosine misincorporation into mRNA as an unappreciated form of cellular stress. This is normally prevented by the ITPase enzyme, with implications for the pathogenesis of ITPase deficiency.
