## Supplementary material for "Inosine misincorporation into mRNA triggers the integrated stress response and activates an innate immune gene expression signature": Table S2

### Sheet: Combined base substitutions
Condition	Average_substitution_frequency	Median_substitution_frequency	Comparison
Control (-I)	0.710646	0.501759	Control (-I) vs Itpa-null (-I)
Itpa-null (-I)	0.80507	0.57825	Control (-I) vs Itpa-null (-I)
Control (-I)	0.69186	0.499353	Control (-I) vs Control (+I)
Control (+I)	0.652454	0.459421	Control (-I) vs Control (+I)
Control (+I)	0.663039	0.460892	Control (+I) vs Itpa-null (+I)
Itpa-null (+I)	0.852373	0.620311	Control (+I) vs Itpa-null (+I)
Itpa-null (-I)	0.804986	0.578269	Itpa-null (-I) vs Itpa-null (+I)
Itpa-null (+I)	0.860684	0.617594	Itpa-null (-I) vs Itpa-null (+I)

### Sheet: Per base substitutions
Base	Condition	Average_substitution_frequency	Median_substitution_frequency	Comparison
A	Control (-I)	0.758452	0.544465	Control (-I) vs Itpa-null (-I)
A	Itpa-null (-I)	0.915125	0.729965	Control (-I) vs Itpa-null (-I)
C	Control (-I)	0.673339	0.446633	Control (-I) vs Itpa-null (-I)
C	Itpa-null (-I)	0.706409	0.46093	Control (-I) vs Itpa-null (-I)
G	Control (-I)	0.634138	0.445189	Control (-I) vs Itpa-null (-I)
G	Itpa-null (-I)	0.667141	0.462497	Control (-I) vs Itpa-null (-I)
U	Control (-I)	0.776663	0.549164	Control (-I) vs Itpa-null (-I)
U	Itpa-null (-I)	0.931613	0.728026	Control (-I) vs Itpa-null (-I)
A	Control (-I)	0.738798	0.54105	Control (-I) vs Control (+I)
A	Control (+I)	0.694299	0.501265	Control (-I) vs Control (+I)
C	Control (-I)	0.661578	0.444691	Control (-I) vs Control (+I)
C	Control (+I)	0.626932	0.410143	Control (-I) vs Control (+I)
G	Control (-I)	0.610211	0.440483	Control (-I) vs Control (+I)
G	Control (+I)	0.576249	0.405749	Control (-I) vs Control (+I)
U	Control (-I)	0.756865	0.545882	Control (-I) vs Control (+I)
U	Control (+I)	0.712346	0.501006	Control (-I) vs Control (+I)
A	Control (+I)	0.679105	0.502966	Control (+I) vs Itpa-null (+I)
A	Itpa-null (+I)	0.959913	0.826556	Control (+I) vs Itpa-null (+I)
C	Control (+I)	0.63404	0.411229	Control (+I) vs Itpa-null (+I)
C	Itpa-null (+I)	0.730343	0.502538	Control (+I) vs Itpa-null (+I)
G	Control (+I)	0.596631	0.405007	Control (+I) vs Itpa-null (+I)
G	Itpa-null (+I)	0.69659	0.50279	Control (+I) vs Itpa-null (+I)
U	Control (+I)	0.742406	0.504561	Control (+I) vs Itpa-null (+I)
U	Itpa-null (+I)	1.02269	0.841261	Control (+I) vs Itpa-null (+I)
A	Itpa-null (-I)	0.904403	0.729965	Itpa-null (-I) vs Itpa-null (+I)
A	Itpa-null (+I)	0.985637	0.837056	Itpa-null (-I) vs Itpa-null (+I)
C	Itpa-null (-I)	0.692035	0.46093	Itpa-null (-I) vs Itpa-null (+I)
C	Itpa-null (+I)	0.721321	0.497543	Itpa-null (-I) vs Itpa-null (+I)
G	Itpa-null (-I)	0.679115	0.462429	Itpa-null (-I) vs Itpa-null (+I)
G	Itpa-null (+I)	0.709351	0.50122	Itpa-null (-I) vs Itpa-null (+I)
U	Itpa-null (-I)	0.944401	0.728198	Itpa-null (-I) vs Itpa-null (+I)
U	Itpa-null (+I)	1.02644	0.840992	Itpa-null (-I) vs Itpa-null (+I)
